# Functional impact of the hyperduplication genomophenotype in high copy number endometrial cancer

**DOI:** 10.1101/2024.09.20.613693

**Authors:** Angela Florio, James Smadbeck, Sarah H. Johnson, Wan-Hsin Lin, Dorsay Sadeghian, Sotiris Sotiriou, Rebeca Salvatori, Ryan W. Feathers, Taylor Berry, Lindsey Kinsella, Faye R. Harris, Alexa F. McCune, Stephen J. Murphy, Mohamed F. Ali, Abdulmohammad Pezeshki, Michael T. Barrett, Leah Grcevich, Ilaria Capasso, Luigi Antonio De Vitis, Gabriella Schivardi, Tommaso Occhiali, Alyssa M. Larish, John Weroha, Mitesh J. Borad, John Cheville, Panos Z. Anastasiadis, Andrea Mariani, George Vasmatzis

## Abstract

High copy number endometrial cancers (HCNEC) are dominated by excessive duplications scattered across the genome, termed here as the **H**yper**D**uplication **G**enomo**P**henotype (HDGP). Although correlated with cancer progression, its biological significance and implications for therapy have not yet been established. We identified locations and sizes of duplications in 171 endometrial cancer cases and designated 71 HCNEC cases as HDGP. We also investigated the response to the pan-ERBB inhibitor afatinib in a subset of HDGP-EC cases with *ERBB2/ERBB3* duplications using a patient-derived three-dimensional culture model. Our analysis demonstrates that beyond tandem duplications there is a more general pattern involving coordinated duplication of multiple distant regions of the genome, demonstrating preferential selectivity to over-expressed potential oncogenes within a broad network. This suggests that HDGP increases tumor fitness and resistance to therapy by perturbing important gene networks in concert rather than only driver genes, suggesting a mechanistic basis for the ineffectiveness of targeted drugs in these patients and highlighting the need for combination therapies in these highly aggressive cases.
