## Supplementary material for "Functional impact of the hyperduplication genomophenotype in high copy number endometrial cancer": Table S1

Target/Biomarker	Strategy	Drug/Combination	Mechanism of Action
AKT1 + ESR1	combination	Capivasertib + Fulvestrant	AKT1/2/3 inhibitor + Selective estrogen receptor degrader (SERD)
ERBB2	single agent	Lapatinib	Dual tyrosine kinase inhibitor (targets EGFR and ERBB2)
ERBB2	single agent	Margetuximab	Anti-HER2 (ERBB2) antibody
ERBB2	single agent	Neratinib	EGFR//HER2 (ERBB2)/HER4 (ERBB4) inhibitor
ERBB2	single agent	Trastuzumab	Anti-HER2 (ERBB2) antibody
ERBB2	single agent	Trastuzumab Deruxtecan	Anti-HER2 (ERBB2) antibody and topoisomerase inhibitor
ERBB2	single agent	Trastuzumab with hyaluronidase	Anti-HER2 (ERBB2) antibody with delivery enhancer
ERBB2	single agent	Trastuzumab-emtansine	Anti-HER2 (ERBB2) antibody and microtubule disruptor
ERBB2	single agent	Tucatinib	HER2 (ERBB2) inhibitor
ERBB2	combination	Chemotherapy + Trastuzumab	Various agents + Anti-HER2 (ERBB2) antibody
ERBB2	combination	Chemotherapy + Trastuzumab and hyaluronidase	Various agents + Anti-HER2 (ERBB2) antibody with delivery enhancer
ERBB2	combination	Margetuximab + Chemotherapy	Anti-HER2 (ERBB2) antibody + Various agents
ERBB2	combination	Pertuzumab + Trastuzumab	Combination anti-HER2 (ERBB2) antibodies
ERBB2	combination	Tucatinib + Trastuzumab	HER2 (ERBB2) inhibitor + Anti-HER2 (ERBB2) antibody
ERBB2 + Cell Proliferation	single agent	Ado-trastuzumab emtansine	HER2 (ERBB2)-directed antibody and microtubule inhibitor conjugate
ERBB2 + Cell Proliferation	combination	Capecitabine + Gemcitabine + Margetuximab + Vinorelbine + Eribulin	Anti-metabolite + Nucleoside analog + Anti-HER2 (ERBB2) antibody + Anti-mitotics
ERBB2 + Cell Proliferation	combination	Capecitabine + Lapatinib	Anti-metabolite + Dual tyrosine kinase inhibitor (targets EGFR and ERBB2)
ERBB2 + Cell Proliferation	combination	Capecitabine + Neratinib	Anti-metabolite + EGFR//HER2 (ERBB2)/HER4 (ERBB4) inhibitor
ERBB2 + Cell Proliferation	combination	Capecitabine + Trastuzumab + Tucatinib	Anti-metabolite + Anti-HER2 (ERBB2) antibody + HER2 (ERBB2) inhibitor
ERBB2 + Cell Proliferation	combination	Capecitabine or fluorouracil + Cisplatin + Trastuzumab	Anti-metabolite + Alkylating agent+ Anti-HER2 (ERBB2) antibody
ERBB2 + Cell Proliferation	combination	Carboplatin + Docetaxel + Trastuzumab	Alkylating agent + Microtubule stabilizer + Anti-HER2 (ERBB2) antibody
ERBB2 + Cell Proliferation	combination	Docetaxel + Trastuzumab	Microtubule stabilizer + Anti-HER2 (ERBB2) antibody
ERBB2 + Cell Proliferation	combination	Lapatinib + Taxane	Dual tyrosine kinase inhibitor (targets EGFR and ERBB2) + Microtubule stabilizer
ERBB2 + Cell Proliferation	combination	Paclitaxel + Trastuzumab	Microtubule stabilizer + Anti-HER2 (ERBB2) antibody
ERBB2 + ESR1	combination	Aromatase inhibitors + Lapatinib + Trastuzumab	Estrogen synthesis inhibitor + Dual tyrosine kinase inhibitor (targets EGFR and ERBB2) + Anti-HER2 (ERBB2) antibody
ERBB2 + ESR1	combination	Aromatase inhibitors + Trastuzumab	Estrogen synthesis inhibitor + Anti-HER2 (ERBB2) antibody
ERBB2 + ESR1	combination	Lapatinib + Letrozole	Dual tyrosine kinase inhibitor (targets EGFR and ERBB2) + Aromatase inhibitor
ERBB2 + ESR1	combination	Letrozole + Trastuzumab	Aromatase inhibitor + Anti-HER2 (ERBB2) antibody
ESR1	single agent	Abemaciclib	CDK4/6 inhibitor
ESR1	single agent	Anastrozole	Estrogen synthesis inhibitor
ESR1	single agent	Elacestrant	Selective estrogen receptor degrader (SERD)
ESR1	single agent	Exemestane	Aromatase inhibitor
ESR1	single agent	Fulvestrant	Selective estrogen receptor degrader (SERD)
ESR1	single agent	Letrozole	Aromatase inhibitor
ESR1	single agent	Sacituzumab govitecan	Anti-Trop2 antibody and topoisomerase inhibitor
ESR1	single agent	Tamoxifen	Selective estrogen receptor modulator (SERM)
ESR1	single agent	Toremifene	Selective estrogen receptor modulator (SERM)
ESR1 + Cell Proliferation	combination	Abemaciclib + Aromatase inhibitors	CDK4/6 inhibitor + Estrogen synthesis inhibitor
ESR1 + Cell Proliferation	combination	Abemaciclib + Endocrine therapy	CDK4/6 inhibitor + Various Agents
ESR1 + Cell Proliferation	combination	Abemaciclib + Fulvestrant	CDK4/6 inhibitor + Selective estrogen receptor degrader (SERD)
ESR1 + Cell Proliferation	combination	Aromatase inhibitors or Fulvestrant or Tamoxifen + Goserelin + Ribociclib	Estrogen synthesis inhibitor or Selective estrogen receptor degrader (SERD) or Selective estrogen receptor modulator (SERM) + GnRH agonist + CDK4/6 inhibitor
ESR1 + Cell Proliferation	combination	Fulvestrant + Palbociclib	Selective estrogen receptor degrader (SERD) + CDK4/6 inhibitor
ESR1 + Cell Proliferation	combination	Fulvestrant + Ribociclib	Selective estrogen receptor degrader (SERD) + CDK4/6 inhibitor
ESR1 + Cell Proliferation	combination	Letrozole + Palbociclib	Aromatase inhibitor + CDK4/6 inhibitor
ESR1 + Cell Proliferation	combination	Letrozole + Ribociclib	Aromatase inhibitor + CDK4/6 inhibitor
ESR1 + PI3K-Akt Signaling	combination	Alpelisib + Fulvestrant	PI3K inhibitor + Selective estrogen receptor degrader (SERD)
ESR1 + PI3K-Akt Signaling	combination	Capivasertib + Fulvestrant	AKT1/2/3 inhibitor + Selective estrogen receptor degrader (SERD)
FGFR1	single agent	Pemigatinib	FGFR1/2/3 inhibitor
FGFR1	single agent	Futibatinib	FGFR1/2/3 inhibitor
TSC1/TSC2	single agent	Everolimus	mTOR inhibitor
